# Rutin derived microbiota metabolite 3,4 dihydroxybenzoic acid restores antibiotic susceptibility in XDR Gram negative pathogens with a system wide susceptibility signature

**DOI:** 10.64898/2025.12.26.696599

**Authors:** Tanim Islam, Phurt Harnvoravongchai, Alex Kidangathazhe, Sushim Gupta, Akhilesh Ramachandran, Ravi Jadeja, Joy Scaria

## Abstract

Antibiotic potentiators are a practical route to extend the utility of existing drugs against multidrug resistant Gram-negative pathogens, but most natural compound combinations remain mechanistically under defined and are rarely mapped at the level of whole cell susceptibility determinants. Here we apply a metabolite guided potentiator strategy based on gut microbiota derived breakdown products of the dietary polyphenol rutin, and we integrate potentiation phenotyping with system wide genetic susceptibility mapping to guide combination design. Three rutin metabolites, 3,4 dihydroxybenzoic acid (DHBA), 2,4,6 trihydroxybenzoic acid (THBA), and 3,4 dihydroxyphenylacetic acid (DOPAC), were screened against a CDC ARLG reference panel composed of multidrug resistant and extensively drug resistant (XDR) isolates, identifying DHBA as the most broadly active candidate, including against XDR *Klebsiella pneumoniae, Acinetobacter baumannii, Pseudomonas aeruginosa,* and *Escherichia coli*. DHBA restored susceptibility to selected antibiotic classes in resistant Gram-negative pathogens, including an approximately sixteen-fold reduction in colistin MIC in mcr 1 positive *E. coli*. To better understand the potentiation mechanism, we performed a large-scale genetic susceptibility screen of 316 *E. coli* single gene knockouts and defined a DHBA response architecture enriched for envelope and transport determinants with additional contributions from central metabolism and information processing pathways. Comparative mapping under colistin exposure revealed a distinct susceptibility architecture with limited overlap, supporting the concept that both potentiators and antibiotics engage secondary cellular systems beyond canonical primary mechanisms. In a Mini Bioreactor Array gut community model, DHBA produced a more conserved community shift than colistin. Finally, DHBA-antibiotic combinations improved outcomes in infection relevant models, including improved survival in *Galleria mellonella*, reduced intestinal burden in *Caenorhabditis elegans*, and reduced bacterial burden in an *ex vivo* porcine burn wound infection model. Collectively, these findings support a systems-based framework for developing mechanistically informed potentiator antibiotic-combinations to extend the lifespan of existing antibiotics.
