## Supplementary Table 1 for "Rutin derived microbiota metabolite 3,4 dihydroxybenzoic acid restores antibiotic susceptibility in XDR Gram negative pathogens with a system wide susceptibility signature"

### Sheet: Genes targeted by flavonoids
KEIO ECK number	KEIO JW ID	Gene name	Function	Functional category
ECK0528	JW5073	fimZ	Regulates the expression of type 1 fimbriae for type 1 fimbriae	Biofilm formation.
ECK1028	JW1025	csgA	Key component of curli fimbriae	Biofilm formation.
ECK1027	JW1024	csgB	Role in the assembly and function of curli fimbriae	Attachment and adhesion
ECK2055	JW2046	wzb	Regulation of exopolysaccharide (EPS) synthesis	Biofilm formation.
ECK2054	JW2045	wzc	Regulation of exopolysaccharide (EPS) synthesis	Biofilm formation.
ECK1949	JW1935	rcsA	Positive regulator of capsule production	Biofilm formation.
ECK3518	JW5665	bcsA	Cellulose synthase (Biosynthesis of cellulose)	Biofilm formation.
ECK3515	JW5942	bcsC	Cellulose synthase (Biosynthesis of cellulose)	Biofilm formation.
ECK1026	JW5894	csgD	Curli protein	Biofilm inhibition
ECK0242	JW0231	phoE	outer membrane phosphoporin protein	Cell envelope
ECK2040	JW2031	WzxC	colanic acid export protein; outer membrane auxillary lipoprotein	Cell envelope
ECK3777	JW5601	wzzE	Control the modal length of the O-antigen polysaccharide chains	Cell envelope
ECK3528	JW3510	dppD	dipeptide permease transport system	Cell envelope
ECK3527	JW3509	dppF	dipeptide permease transport system	Cell envelope
ECK3531	JW3513	dppA	dipeptide permease transport system	Cell envelope
ECK3530	JW3512	dppB	dipeptide permease transport system	Cell envelope
ECK0558	JW0555	envY	Regulation of porin expression	cell envelope
ECK3784	JW3766	WzxE	translocation of O-antigen precursors	Cell envelope
ECK0427	JW0423	ampG	transporting anhydro-muropeptides	Cell envelope
ECK0371	JW5052	ampH	Turnover or recycling of peptidoglycan	Cell envelope
ECK4281	JW4251	fecA	Uptake of ferric citrate	Cell envelope
ECK3251	JW3232	envR	Regulates the expression of the AcrAB-TolC efflux pump	Cell envelope
ECK3955	JW3935	fabR	3-hydroxyacyl-ACP dehydrase; regukation of fatty acid biosynthesis	Cell envelope
ECK4107	JW5730	eptA	Phosphoethanolamine transferase A (EptA), which modifies the lipid A component of lipopolysaccharide (LPS)	Cell envelope
ECK1039	JW1041	lpxL	lipid A synthesis	Cell envelope
ECK1856	JW1844	lpxM	lipid A synthesis	Cell envelope
ECK0020	JW0018	nhaA	Na+/H+antiporter	Cell envelope
ECK0982	JW0976	GnsA	Lipid A synthesis; not fully understood	Cell envelope
ECK2744	JW2719	ygbE	Biosynthesis of the molybdenum cofactor	Cell envelope
ECK0048	JW0046	kefC	potassium:proton antiporter	Cell envelope
ECK3338	JW3313	kefB	potassium:proton antiporter	Cell envelope
ECK1246	JW5195	tonB	iron transport	Cell envelope
ECK3396	JW3372	feoB	iron transport	Cell envelope
ECK0054	JW0052	surA	Assisting in the folding and assembly of outer membrane proteins (OMPs).	Cell envelope
ECK1673	JW1667	lpp	Links the outer membrane to the peptidoglycan layer	Cell envelope
ECK3617	JW3602	rfaI	synthesis and regulation of core oligosaccharide in LPS	Cell envelope
ECK3621	JW3606	rfaG	synthesis and regulation of core oligosaccharide in LPS	Cell envelope
ECK3616	JW3601	rfaJ	synthesis and regulation of core oligosaccharide in LPS	Cell envelope
ECK3614	JW3599	rfaZ	acyltransferase enzyme that catalyzes the transfer of acyl groups during the biosynthesis of lipid A, which is a component of LPS. Specifically, it is involved in the addition of acyl chains to lipid A, contributing to the structure and function of the outer membrane.	Cell envelope
ECK3615	JW3600	rfaY	ATPase enzyme that plays a critical role in the biosynthesis of the core oligosaccharide of LPS. Specifically, it is involved in the activation of sugar precursors before they are incorporated into the LPS structure.	Cell envelope
ECK3612	JW3597	rfaL	glycosyltransferase enzyme involved in the assembly of the core oligosaccharide structure of LPS. Specifically, it catalyzes the transfer of sugar residues to the growing LPS molecule, contributing to the formation of the core region that connects lipid A to the O-antigen.	Cell envelope
ECK3618	JW3603	rfaB	RfaB is an enzyme involved in the biosynthesis of lipopolysaccharide (LPS), specifically in the core oligosaccharide region. It catalyzes the transfer of N-acetylglucosamine-1-phosphate (GlcNAc-1-P) onto undecaprenyl phosphate (Und-P), which is a critical step in the pathway leading to the formation of the core structure of LPS.	Cell envelope
ECK3611	JW3596	rfaC	RfaC is another enzyme involved in the biosynthesis of lipopolysaccharide (LPS), specifically in the core oligosaccharide region. RfaC catalyzes the transfer of 3-deoxy-D-manno-octulosonic acid (Kdo) onto lipid A, which is a crucial step in the formation of the inner core of LPS.	Cell envelope
ECK3609	JW3594	rfaD	UDP-N-acetylglucosamine 2-epimerase, which catalyzes the conversion of UDP-N-acetylglucosamine to UDP-N-acetylmannosamine. This reaction is a critical step in the biosynthesis pathway of LPS.	Cell envelope
ECK3610	JW3595	rfaF	UDP-N-acetylglucosamine acyltransferase enzyme. It catalyzes the transfer of acyl chains to lipid A, which is the hydrophobic anchor of LPS. This process modifies lipid A, influencing the structure and function of the outer membrane.	Cell envelope
ECK2225	JW2227	yfaL	adhesin	Cell envelope
ECK3726	JW3711	atpG	ATP synthase F1 complex subunit γ	Cell envelope
ECK0192	JW0188	nlpE	Cell adhesion, stress response to copper ion, regulation of stress to cell envelope	Cell envelope
ECK2056	JW2047	wza	colanic acid export protein; outer membrane auxillary lipoprotein	Cell envelope
ECK4307	JW4279	fimC	fimbrial usher outer membrane porin protein; FimCD chaperone-usher	Attachment and adhesion
ECK1063	JW1065	flgG	Flagellum dependent cell motility	Cell envelope
ECK0948	JW0940	OmpA	Membrane integrity	Cell envelope
ECK1372	JW1371	OmpN	membrane integrity	Cell envelope
ECK0557	JW0554	OmpT	OmpT is a housekeeping protease that degrades foreign peptide material that the bacteria encounters	Cell envelope
ECK1637	JW1633	slyB	outer membrane lipoprotein	Cell envelope
ECK3006	JW2982	yqhH	outer membrane lipoprotein	Cell envelope
ECK0730	JW0731	pal	peptidoglycan-associated outer membrane lipoprotein	Cell envelope
ECK2102	JW2096	yehB	putative fimbrial usher protein	Attachment and adhesion
ECK0849	JW0842	ybjO	putative inner membrane protein	Cell envelope
ECK3132	JW3113	yraJ	putative fimbrial protein	Attachment and adhesion
ECK0138	JW0135	htrE	putative outer membrane usher protein	Cell envelope
ECK0626	JW0628	rlpA	rare lipoprotein RlpA- cell wall organization, peptidoglycan metabolic process	Cell envelope
ECK2809	JW2784	mltA	scaffolding protein for murein synthesizing machinery	Cell envelope
ECK1278	JW1275	OsmB	Stress response	Cell envelope
ECK1326	JW1322	mppA	murein tripeptide ABC transporter (protein transport)	Cell envelope
ECK0217	JW0206	yafT	Verified lipoprotein	Cell envelope
ECK3852	JW3832	DsbA	Protein folding	Cell envelope
ECK3552	JW5654	yiaB	DNA damage response-family inner membrane protein	Cell envelope
ECK3529	JW03511	dppC	Heme and dipeptide transport	Cell envelope
ECK0472	JW0467	ybaL	monatomic cation transport	Cell envelope
ECK0844	JW0837	ybjN	Pilus assembly and negative regulation in flagellum dependent cell motiliy	Cell envelope
ECK1244	JW1242	Kch	potassium ion transport	Cell envelope
ECK1957	JW1942	YedA	Response to toxic substances	Cell envelope
ECK3420	JW3397	yhgN	transmembrane protein	Cell envelope
ECK0211	JW5018	mltD	Lytic murein transglycosylase	Cell envelope
ECK3603	JW5646	envC	peptidoglycan hydrolase activator	Cell envelope
ECK2515	JW2503	pbpC	Encodes penicillin binding protein PBP 1C, peptodoglycan remodeling	Cell envelope
ECK2127	JW5355	pbpG	Encodes penicillin binding protein PBP 1C, peptodoglycan remodeling	Cell envelope
ECK0110	JW0107	ampE	Putative signaling protein in beta-lactamase regulation	Cell envelope
ECK3383	JW03359	mrcA	Penicillin-binding protein 1A	Cell envelope
ECK1093	JW1093	nagZ	Peptidoglycan recycling	Cell envelope
ECK0376	JW0372	ddlA	D-alanine-D-alanine ligase, peptidoglycan synthesis	Cell envelope
ECK2424	JW2422	murP	Transport and phosphorylation of N-acetylmuramic acid (MurNAc)	Cell envelope
ECK0109	JW0106	ampD	Peptidoglycan recycling	Cell envelope
ECK2809	JW2784	mltA	membrane-bound lytic transglycosylase A	Cell envelope
ECK2696	JW2671	mltB	lytic transglycosylase B	Cell envelope
ECK2958	JW5481	mltC	lytic transglycosylase C	Cell envelope
ECK1889	JW1877	cheA	histidine protein kinase of two-component signaling pathways	Motility
ECK1888	JW1876	cheW	histidine protein kinase of two-component signaling pathways	Motility
ECK1232	JW1225	hns	Encodes the histone-like nucleoid structuring protein	DNA replication and repair
ECK3808	JW3786	uvrD	DNA helicase II	DNA replication and repair
ECK0061	JW0059	polB	Encodes DNA polymerase II	DNA replication and repair
ECK4050	JW4019	uvrA	nucleotide excision repair (NER) pathway.	DNA replication and repair
ECK0768	JW0762	uvrB	nucleotide excision repair (NER) pathway.	DNA replication and repair
ECK1912	JW1898	uvrC	nucleotide excision repair (NER) pathway.	DNA replication and repair
ECK1171	JW1172	umuD	Part of the SOS response system	DNA replication and repair
ECK1172	JW1173	umuC	Subunit of the DNA polymerase V	DNA replication and repair
ECK2694	JW2669	recA	RecA is a crucial protein involved in DNA repair mechanisms	DNA replication and repair
ECK4352	JW4326	dnaT	Assembly of the primosome complex	DNA replication and repair
ECK4252	JW04216	holC	DNA polymerase III subunit	DNA replication and repair
ECK4363	JW4334	holD	DNA polymerase III subunit	DNA replication and repair
ECK1843	JW1831	holE	DNA polymerase III subunit	DNA replication and repair
ECK3056	JW3038	dnaG	Synthesizes short RNA primers on the lagging strand	DNA replication and repair
ECK0215	JW0205	dnaQ	3' to 5' exonuclease that provides proofreading activity	DNA replication and repair
ECK2728	JW02703	mutS	Proteins involved in MMR pathway (mismatch repair)	DNA replication and repair
ECK2827	JW2799	mutH	Proteins involved in MMR pathway (mismatch repair)	DNA replication and repair
ECK2956	JW2928	mutY	Proteins involved in MMR pathway (mismatch repair)	DNA replication and repair
ECK3625	JW3610	mutM	Proteins involved in MMR pathway (mismatch repair)	DNA replication and repair
ECK0100	JW0097	mutT	Proteins involved in MMR pathway (mismatch repair)	DNA replication and repair
ECK4166	JW4128	mutL	Proteins involved in MMR pathway (mismatch repair)	DNA replication and repair
ECK3770	JW5604	rep	Replicative helicase	DNA replication and repair
ECK3374	JW3350	dam	DNA methyltransferase	DNA replication and repair
ECK3010	JW2987	parC	Topisomerase	DNA replication and repair
ECK4146	JW4111	ampC	Encodes a beta-lactamase enzyme that provides resistance to beta-lactam antibiotics	Stress response
ECK2070	JW5338	mdtA	Part of MdtABC efflux pump, a membrane fusion protein that helps assemble the efflux pump	Cell envelope
ECK0457	JW0452	acrA	components of the AcrAB-TolC efflux pump, encodes the membrane fusion protein	Cell envelope
ECK0456	JW0451	acrB	components of the AcrAB-TolC efflux pump, encodes the multodrug transporter	Cell envelope
ECK3253	JW3234	acrF	Component of the AcrEF-TolC efflux pump, functions as multidrug transporter	Cell envelope
ECK2363	JW2364	emrY	Components of the EmrYK efflux pump	Cell envelope
ECK2364	JW2365	emrK	Components of the EmrYK efflux pump	Cell envelope
ECK2465	JW2454	acrD	Component of the AcrAB-TolC efflux pump, distinct substrate specificty from acrB	Cell envelope
ECK2072	JW2061	mdtC	Inner membrane transporter of the MdtBC-D efflux pump.	Cell envelope
ECK2073	JW2062	mdtD	Supporting component of the MdtBC-D system	Cell envelope
ECK2071	JW2060	mdtB	Inner membrane transporter of the MdtBC-D efflux pump.	Cell envelope
ECK3026	JW5503	tolC	Component of several tripartate efflux pumps, an outer membrane channel	Cell envelope
ECK3252	JW3233	acrE	Component of the AcrEF-TolC efflux pump, encodes membrane fusion protein	Cell envelope
ECK0458	JW0453	acrR	Regulation of the AcrAB-TolC efflux pump	Cell envelope
ECK3727	JW3712	atpA	F₁ component of ATP synthase	Metabolism
ECK3731	JW3716	atpB	F₀ component, rmaintains the movement of protons through the membrane	Metabolism
ECK3724	JW3709	atpC	Forms the central stalk of ATP synthase	Metabolism
ECK3725	JW3710	atpD	Encodes the major catalytic subunit responsible for ATP synthesis.	Metabolism
ECK3730	JW3715	atpE	F₀ rotor, driving the mechanical process of ATP synthesis.	Metabolism
ECK3729	JW3714	atpF	Stator that holds the F₁ stabilizes the complex during ATP production	Metabolism
ECK3726	JW3711	atpG	Keeps F₁ portion steady during ATP synthesis	Metabolism
ECK3728	JW3713	atpH	Regulates the activity of the ATP synthase	Metabolism
ECK2280	JW5375	nuoC	Subunit of the NADH complex	Metabolism
ECK2270	JW2271	nuoN	Subunit of the NADH complex	Metabolism
ECK3922	JW3901	menA	Biosynthesis of menaquinone (vitamin K2)	Metabolism
ECK2680	JW2661	emrB	Inner membrane transporter	Cell envelope
ECK2679	JW2660	emrA	Periplasmic membrane fusion protein; ATP-binding cassette (ABC) transporter	Cell envelope
ECK1235	JW1228	adhE	Bifunctional alcohol dehydrogenase/acyl-CoA reductase enzyme; crucial for the fermentation of glucose to ethanol	Metabolism
ECK2290	JW2293	ackA	Acetate kinase catalyzes the conversion of acetyl-CoA and ATP into acetyl phosphate and ADP	Metabolism
ECK3863	JW3841	glnA	Glutamine synthetase catalyzes the ATP-dependent condensation of glutamate and ammonia to form glutamine.	Metabolism
ECK4148	JW4113	frdC	Fumarate reductase, enzyme involved in anaerobic respiration	Metabolism
ECK4150	JW4115	frdA	Flavoprotein subunit of fumarate reductase	Metabolism
ECK4149	JW4114	frdB	Iron-sulfur subunit of fumarate reductase	Metabolism
ECK4147	JW4112	frdD	Membrane-bound diheme cytochrome b subunit of fumarate reductase	Metabolism
ECK2550	JW2537	glnB	PII protein, nitrogen regulation and signaling within the bacterial cell	Metabolism
ECK2410	JW2408	ptsH	HPr protein, functions as a phosphocarrier	Metabolism
ECK0342	JW0336	LacI	LacI controls the lac operon, a group of genes for lactose utilization	Metabolism
ECK0115	JW0112	lpd	lipoamide dehydrogenase is part of the pyruvate dehydrogenase complex (PDC). Plays a critical role in the catalytic cycle of the PDC.	Metabolism
ECK2795	JW2771	fucA	FucA catalyzes the conversion of L-fuculose-1-phosphate to dihydroxyacetone phosphate (DHAP) and L-lactaldehyde. Part of catabolism of L-fucose.	Metabolism
ECK1087	JW1087	ptsG	Glucose specific, phosphoenolpyruvate (PEP)-dependent phosphotransferase system (PTS)	Metabolism
ECK2411	JW2409	ptsI	Encodes enzyme I (EI), which is the first component of the PTS.	Metabolism
ECK3345	JW5702	crp	Encodes the cyclic AMP receptor protein	Metabolism
ECK1254	JW1252	trpA	Tryptophan biosynthesis pathway	Metabolism
ECK4227	JW4191	fbp	Regulation of gluconeogenesis	Metabolism
ECK0745	JW0739	galM	Encodes galactose mutarotase	Metabolism
ECK2090	JW5344	fbaB	Encode fructose-bisphosphate aldolases	Metabolism
ECK3908	JW3887	pfkA	Encode phosphofructokinases,	Metabolism
ECK1721	JW5280	pfkB	Encode phosphofructokinases,	Metabolism
ECK1855	JW1843	pykA	Encode pyruvate kinases	Metabolism
ECK1672	JW1666	pykF	Encode pyruvate kinases	Metabolism
ECK0426	JW0422	cyoA	Encodes cytochrome bo3 oxidase (Complex IV)	Metabolism
ECK0425	JW04216	cyoB	Encodes cytochrome bo3 oxidase (Complex IV)	Metabolism
ECK0424	JW0420	cyoC	Encodes cytochrome bo3 oxidase (Complex IV)	Metabolism
ECK0423	JW0419	cyoD	Encodes cytochrome bo3 oxidase (Complex IV)	Metabolism
ECK1271	JW1268	acnA	Encode aconitases	Metabolism
ECK0117	JW0114	acnB	Encode aconitases	Metabolism
ECK0714	JW0715	sucA	Encode components of the α-ketoglutarate dehydrogenase complex	Metabolism
ECK0715	JW0716	sucB	Encode components of the α-ketoglutarate dehydrogenase complex	Metabolism
ECK0716	JW0717	sucC	Encode components of the α-ketoglutarate dehydrogenase complex	Metabolism
ECK1607	JW1604	fumA	Encode fumarases, which convert fumarate to malate	Metabolism
ECK4115	JW4083	fumB	Encode fumarases, which convert fumarate to malate	Metabolism
ECK1606	JW1603	fumC	Encode fumarases, which convert fumarate to malate	Metabolism
ECK0709	JW0710	gltA	Encodes citrate synthase,	Metabolism
ECK0712	JW0713	sdhA	Part of the succinate dehydrogenase (SDH) enzyme complex	Metabolism
ECK0713	JW0714	sdhB	Part of the succinate dehydrogenase (SDH) enzyme complex	Metabolism
ECK0710	JW0711	sdhC	Part of the succinate dehydrogenase (SDH) enzyme complex	Metabolism
ECK0711	JW0712	sdhD	Part of the succinate dehydrogenase (SDH) enzyme complex	Metabolism
ECK0920	JW0912	ompF	Outer membrane Porin	Cell envelope
ECK2207	JW2203	ompC	Outer membrane Porin	Cell envelope
ECK3248	JW3229	fis	Encodes the factor for inversion stimulation; serves as global transcriptional regulator	Stress response
ECK3218	JW3198	sspA	Regulate genes for stress responses, stationary phase survival and nutrient limitation adaptation.	Stress response
ECK3130	JW3111	yraH	putative fimbrial usher protein	Attachment and adhesion
ECK0671	JW0669	fur	Transcriptional repressor that senses intracellular iron levels.	Stress response
ECK0870	JW0863	macB	Inner membrane transporter	Stress response
ECK0869	JW0862	macA	Periplasmic membrane fusion protein; contributes to bacterial resistance against macrolide antibiotics	Cell envelope
ECK3498	JW3482	mdtF	Inner membrane transporter	Cell envelope
ECK3497	JW3481	mdtE	Periplasmic membrane fusion protein	Cell envelope
ECK3901	JW3879	sod A	Super oxide dismuatse production	Metabolism
ECK1652	JW1648	sod B	Super oxide dismuatse production	Metabolism
ECK1642	JW1639	sod C	Super oxide dismuatse production	Metabolism
ECK3934	JW3914	katG	bifunctional enzyme with both catalase and peroxidase activities. It catalyzes the decomposition of hydrogen peroxide (H2O2) into water and oxygen, thereby protecting the bacterial cell from oxidative damage caused by reactive oxygen species (ROS).	Metabolism
ECK2910	JW5475	rpiA	Converts ribose-5-phosphate into ribulose-5-phosphate, pentose phosphate pathway	Metabolism
ECK4083	JW4051	rpiB	Converts ribose-5-phosphate into ribulose-5-phosphate, pentose phosphate pathway	Metabolism
ECK3373	JW3349	rpe	Converts ribulose-5-phosphate into xylulose-5-phosphate, pentose phosphate pathway	Metabolism
ECK2930	JW5478	tktA	Transfers two-carbon units in PPP, converting xylulose-5-phosphate and ribose-5-phosphate into sedoheptulose-7-phosphate and glyceraldehyde-3-phosphate.	Metabolism
ECK0111	JW0108	aroP	aromatic amino acid transport protein	Metabolism
ECK2597	JW2581	tyrA	biosynthesis of tyrosine	Metabolism
ECK4046	JW4014	tyrB	biosynthesis of tyrosine	Metabolism
ECK3335	JW3310	slyX	Assumed to be involved in proteolytic degradation	Uncharacterized
ECK0899	JW0891	aroA	Shikimate pathway	Metabolism
ECK2323	JW2326	aroC	Shikimate pathway	Metabolism
ECK1691	JW1683	aroD	Shikimate pathway	Metabolism
ECK1702	JW1694	aroH	Shikimate pathway	Metabolism
ECK2598	JW2582	aroF	Shikimate pathway	Metabolism
ECK3268	JW3242	aroE	Shikimate pathway	Metabolism
ECK0383	JW0379	aroL	Shikimate pathway	Metabolism
ECK0743	JW0737	aroG	Shikimate pathway	Metabolism
ECK3377	JW5947	aroK	Shikimate pathway	Metabolism
ECK1113	JW1113	pepT	Crucial for peptide breakdown	Metabolism
ECK0385	JW0381	aroM	Shikimate pathway	Metabolism (Still poorly characterized)
ECK4311	JW4283	fimH	FimH is an adhesin located at the tip of type 1 fimbriae	Attachment and adhesion
ECK1057	JW1059	flgA	Acts as a periplasmic chaperone sp for the assembly of the flagellar P-ring.	Motility
ECK1921	JW1907	fliA	Encodes the sigma factor σ28 (FliA), involved in late flagellar assembly	Motility
ECK1058	JW1060	flgB	Contributes to the building blocks of the flagellar rod.	Motility
ECK1056	JW1058	flgM	An anti-sigma factor, involved in assembly of the flagellar structure apparatus	Motility
ECK1923	JW1909	fliD	Regulation of flagellar assembly	Motility
ECK1891	JW1879	motA	Flagellar motor; generating the torque that drives flagellar rotation	Motility
ECK1890	JW1878	motB	Flagellar motor; generating the torque that drives flagellar rotation	Motility
ECK1939	JW1925	fliI	flagellar assembly	Motility
ECK1942	JW1928	fliL	flagellar assembly	Motility
ECK1936	JW1922	fliF	flagellar basal body	Motility
ECK1892	JW1880	flhC	Flagellar biosynthesis	Motility
ECK1922	JW1908	fliC	Flagellar biosynthesis	Motility
ECK1924	JW1910	fliS	flagellar chaperone	Motility
ECK1925	JW1911	fliT	flagellar chaperone	Motility
ECK1946	JW1932	fliP	flagellar export apparatus	Motility
ECK1947	JW1933	fliQ	flagellar export apparatus	Motility
ECK1941	JW1927	fliK	flagellar hook length control	Motility
ECK1919	JW1905	fliY	flagellar motor	Motility
ECK1937	JW1923	fliG	flagellar motor	Motility
ECK1943	JW1929	fliM	flagellar motor	Motility
ECK1944	JW1930	fliN	flagellar rotation	Motility
ECK1056	JW1058	flgM	late-stage flagellar genes	Motility
ECK3133	JW3114	yraK	putative fimbrial usher protein	Attachment and adhesion
ECK3200	JW5536	arcB	Part of a two-component regulatory; responding to changes in oxygen availability and redox status.	Two component system
ECK0046	JW0044	yaaU	putative MFS sugar transporter; response to oxidative stress	Uncharacterized
ECK0007	JW0006	YaaJ	putative transporter	Uncharacterized
ECK0006	JW0005	YaaA	putative transporter	Uncharacterized
ECK0015	JW0014	dnaJ	Works in conjunction with DnaK (Hsp70) and GrpE; ensures in proper protein folding	Stress response
ECK0014	JW0013	dnaK	Molecular chaperone(HSP70) that assists in protein folding, preventing protein aggregation.	Stress response
ECK0056	JW0054	djlA	membrane-anchored DnaK co-chaperone, DNA-binding protein	Stress response
ECK4137	JW4103	groL	Assists in the folding of newly synthesized proteins and helps in the refolding of denatured proteins under stress conditions.	Stress response
ECK3336	JW3311	slyD	peptidyl-prolyl cis-trans isomerase (PPIase), protein folding	Stress response
ECK3543	JW3525	cspA	Cold shock protein	Stress response
ECK3496	JW3480	gadE	Activates the expression of genes involved in acid resistance	Stress response
ECK0642	JW0644	djlC	DnaJ-like chaperone	Stress response
ECK0467	JW0462	htpG	Component of the cellular stress response	Stress response
ECK1487	JW1488	gadB	encodes for a glutamate decarboxylase enzyme, converts glutamate into gamma-aminobutyric acid (GABA).	Stress response
ECK1896	JW1886	otsB	Role in the synthesis of trehalose, an enzyme for protection under stress conditions.	Stress response
ECK1895	JW5312	otsA	Encodes trehalose-6-phosphate synthase, the first enzyme in the pathway for trehalose biosynthesis. . Crucial protectant for E. coli under various stress conditions.	Stress response
ECK3502	JW3485	gadA	GadA is part of a system that helps the bacterium survive in acidic environments.	Stress response
ECK1524	JW5249	marA	Activates the expression of genes involved in efflux pumps, membrane permeability reduction, enhances resistance to a wide range of antibiotics and stressors. environmental stressors.	Stress response
ECK1525	JW1525	marB	Regulatory role in the mar operon, acts with marA	Stress response
ECK4388	JW4359	rob	Global transcriptional regulator that belongs to the AraC/XylS family of transcription factors	Stress response
ECK2736	JW5437	rpoS	RpoS (σ^S); regulates stationary phase and other adverse conditions.	Stress response
ECK2778	JW2755	relA	Stringent response , protein is activated during amino acid starvation	Stress response
ECK4054	JW4023	soxS	Gets activated during oxidative stress	Stress response
ECK1638	JW5267	slyA	Transcription regulator, regulates genes involved in virulence and stress response	Stress response
ECK0639	JW0641	djlB	DnaJ-like chaperone protein, assists in protein folding and stress response	Stress response
ECK0113	JW0110	aceE	Pyruvate dehydrogenase (E1) enzyme	Metabolism
ECK1170	JW5181	hlyE	Hemolysin E, lysis of red bood cells	Stress response
ECK4283	JW4253	fecI	Encodes the sigma factor 70 (σ70), regulates initiation of transcription.	RNA synthesis
ECK3057	JW3039	rpoD	Sigma factor in RNA polymerase	RNA synthesis
ECK3775	JW3756	rho	Transcription termination facor	RNA synthesis
ECK3345	JW5702	crp	Encodes the cAMP receptor protein (CRP), invloved in catabolite repression	RNA synthesis
ECK3953	JW3933	oxyR	Response to oxidative stress	RNA synthesis
ECK4393	JW4364	arcA	Encodes the ArcA/ArcB two-component system regulator	RNA synthesis
ECK3639	JW3624	rpoZ	Subunit of RNA polymerase, stabilizes the assembly of the RNA polymerase complex.	RNA synthesis
ECK3191	JW3169	rpoN	Sigma factor σ^54, regulates genes involved in nitrogene assimilation.	RNA synthesis
ECK3152	JW5851	pnp	RNA metabolism (mRNA turnover, tRNA processing, and rRNA degradation)	RNA synthesis
ECK3971	JW3943	tufB	Encode elongation factor Tu (EF-Tu), involved in the elongation phase of protein synthesis.	Protein synthesis
ECK3326	JW3301	tufA	Encode elongation factor Tu (EF-Tu), involved in the elongation phase of protein synthesis.	Protein synthesis
ECK3286	JW3261	rpmJ	Encodes for ribosomal protein L36	Protein synthesis
ECK2886	JW5847	prfB	Involved in stop codon recognition during translation	Protein synthesis
ECK4366	JW5873	prfC	Enhances the termination of translation efficiency	Protein synthesis
ECK3974	JW3946	rplK	Encodes ribosomal proteins	Protein synthesis
ECK4199	JW4161	rplI	Encodes ribosomal proteins	Protein synthesis
ECK3975	JW3947	rplA	Encodes ribosomal proteins	Protein synthesis
ECK2179	JW2173	rplY	Encodes ribosomal proteins	Protein synthesis
ECK4196	JW4158	rpsF	Encodes ribosomal proteins, 30S subunit	Protein synthesis
ECK4141	JW4107	efp	Encodes the translation elongation factor P (EF-P)	Protein synthesis
ECK4168	JW4130	hfq	RNA chaperone	Protein synthesis
ECK0024	JW0022	rpsT	Essential for the assembly and maturation of the 30S ribosomal subunit	Protein synthesis
ECK3055	JW3037	rpsU	Essential for the assembly and maturation of the 30S ribosomal subunit	Protein synthesis
ECK3154	JW3134	rpsO	Essential for the assembly and maturation of the 30S ribosomal subunit	Protein synthesis
ECK0232	JW0221	dinB	Encodes for DNA polymerase IV	DNA replication and repair
ECK2074	JW2063	baeS	Sensor kinase in a two-component regulatory system (TCS) called BaeS-BaeR. Response to envelope stress.	Two component system
ECK2780	JW2757	BarA	Sensor kinase that detects short-chain carboxylic acids	Two component system
ECK3904	JW3882	cpxA	Role in the Cpx envelope stress response system	Two component system
ECK1216	JW1213	narX	nitrate/nitrite sensor protein	Two component system
ECK0393	JW0389	phoB	Crucial for the bacterial response to phosphate limitation	Two component system
ECK0394	JW0390	phoR	Essential for the bacterial response to phosphate availability	Two component system
ECK1913	JW1899	uvrY	Regulate various cellular processes based on environmental cues	Two component system
ECK3391	JW3367	envz	Sensor kinase in a two-component regulatory system, specifically the EnvZ/OmpR system	Two component system
ECK3905	JW3883	cpxR	Cpx envelope stress response system	Two component system
ECK2075	JW2064	baeR	Response regulator in the two-component regulatory system (TCS) called BaeS-BaeR. Plays role in defense against envelope stress	Two component system
ECK1604	JW1601	rstB	RstB acts as a membrane-associated protein kinase	Two component system
ECK1215	JW1212	narL	Control gene expression based on nitrate and nitrite availability.	Two component system
ECK3392	JW3368	ompR	OmpR is a transcriptional regulator, regulates the expression of genes encoding outer membrane porins.	Two component system
ECK2211	JW5917	rcsC	Plays a crucial role in the Rcs system related to its cell envelope.	Two component system
ECK2209	JW2204	rcsD	Acts as a phosphotransfer intermediate protein, functioning as a critical link between the sensor kinase RcsC and the response regulator RcsB.	Two component system
ECK2210	JW2205	rcsB	Central player that translates the signal of envelope stress, received through the RcsC-RcsD pathway, into a cellular response.	Two component system
ECK1603	JW1600	rstA	Response regulator in a two-component signal transduction system (TCS) known as RstA/RstB. Helps adapt to environmental changes.	Two component system
ECK1115	JW1115	phoQ	component of the two-component PhoP/PhoQ regulatory system found in many Gram-negative bacteria, including E. coli. This system acts as a sensory mechanism to respond to environmental stresses. PhoQ functions as a sensor kinase, detecting specific environmental signals.	Two component system.
ECK2366	JW2367	evgS	Sensor kinase component of the EvgS/EvgA two-component system	Two component system.
ECK2365	JW2366	evgA	Response regulator component of the EvgS/EvgA two-component system	Two component system.
ECK1116	JW1116	phoP	Response regulator component of the two-component PhoP/PhoQ system	Two component system.
ECK3016	JW2993	qseB	Response Regulator in the QseBC Two-Component System	Two component system.
ECK3017	JW2994	qseC	Sensor Kinase; monitors the extracellular environment for specific signals.	Two component system.
ECK3135	JW3116	yraM		Uncharacterized
ECK3137	JW3118	yraO		Uncharacterized
ECK3138	JW3119	yraP		Uncharacterized
ECK3139	JW3120	yraQ		Uncharacterized
