## Supplementary Table 2 for "Rutin derived microbiota metabolite 3,4 dihydroxybenzoic acid restores antibiotic susceptibility in XDR Gram negative pathogens with a system wide susceptibility signature"

### Sheet: Sheet1
Source	ID	Species	AMR gene/s present	Antibiotic/s resistant to	Type of resistance
ARLG	1012	E. coli	CMY-2/FOX, CTX-M-1 group, TEM	Amikacin Amox-clav Amp-sulb Ampicillin Aztreonam Cefazolin Cefepime Cefotaxime Cefotetan Cefoxitin Ceftazidime Ceftriaxone Cefuroxime Cephalothin Ciprofloxacin Ertapenem Gentamicin Imipenem Levo Meropenem Moxi Pip-tazo Tetracycline Ticar-clav Tobramycin SXT Doripenem	XDR
ARLG	1043	E. coli		Intermediate resistance to cephalothin
ARLG	1129	K. pneumoniae	SHV	Ampicillin Aztreonam Cefazolin Cefepime Cefotaxime Cefotetan Cefoxitin Ceftazidime Ceftriaxone Cefuroxime Cephalothin Ciprofloaxcin Ertapenem Gentamicin Imipenem Levo Meropenem Moxi Nitrofur Pip-tazo Tetracycline Ticar-clav Tobramycin SXT Doripenem Tigecycline Colistin Polymixin B	XDR
ARLG	1139	K. pneumoniae	SHV SHV E240K SHV G238S SHV-11 SHV-12	Amox-clav Amp-sulb Ampicillin Aztreonam Cefazolin Cefotaxime Cefotetan Cefoxitin Ceftazidime Ceftriaxone Cefuroxime Cephalothin Ciprofloxacin Ertapenem Gentamicin Imipenem Levo Meropenem Moxi Nitrofurantoin Pip-tazo Tetracycline Ticar-clav Tobramycin SXT Doripenem	XDR
ARLG	1299	Acinetobacter baumanii		Aztreonam Cefazolin Cefepime Ceftazidime Cipro Colistin Doripenem Gentamicin Imipenem Levofloxacin Meropenem Minocycline Pip-tazo Polymixin B Ticarcillin/clavulanate Tigecycline Tobramycin Trimethoprim/Sulfamethoxazole (SXT)	XDR
ARLG	1351	K. pneumoniae	KPC-3 OXA-9 SHV-11 TEM-1	Tobramycin Trimethoprim-Sulfamethoxazole Amikacin Aztreonam Cefepime Cefotaxime Ceftazidime Ciprofloxacin Colistin Doripenem Doxycycline Ertapenem Gentamicin Imipenem Levofloxacin Meropenem Minocycline Piperacillin-Tazobactam Polymixin B Ticarcillin-Clavulanate	XDR
ARLG	1505	S. aureus	hlaSTOP tst		MRSA
ARLG	1521	S. aureus			MRSA
ARLG	1562	S. aureus	Arginine Catabolic Mobile Element (ACME) pvl Genes	Resistant to Erythromycin and ciprofloxacin MRSA	MDR
ARLG	1571	S. aureus	Arginine Catabolic Mobile Element (ACME) pvl Genes mupA gene	MRSA Resistant to Mupirocin, Erythromycin, tetracycline and ciprofloxacin	MDR
ARLG	1576	S. aureus		MRSA Resistant to Erythromycin and ciprofloxacin	MDR
ARLG	1585	S. aureus			MRSA
ARLG	1586	S. aureus
ARLG	1828	Acinetobacter nosocomialis		Aztreonam	MRSA
ARLG	1829	Acinetobacter spp	OXA-23	Amp-sulbactam Aztreonam	Beta lactam resistant
ARLG	1863	Acinetobacter baumanii	OXA-23	Amikacin Ampicillin Amp-sulb Aztreonam Cefazolin Cefepime Ceftazidime Ciprofloxacin Doripenem Gentamicin Imipenem Levofloxacin Meropenem Pip-tazo Polymixin B Ticarcillin/clavulanate Tigecycline Tobramycin Trimethoprim/Sulfamethoxazole (SXT)	XDR
ARLG	1878	Acinetobacter baumanii	OXA-23	Amikacin Ampicillin Aztreonam Cefazolin Cefepime Ceftazidime Cipro Doripenem Gentamicin Imipenem Levofloxacin Meropenem Minocycline Pip-tazo Polymixin B Ticarcillin/clavulanate Tobramycin Trimethoprim/Sulfamethoxazole (SXT)	XDR
ARLG	1913	Acinetobacter baumanii	OXA-40	Amikacin Ampicillin Amp-sulb Aztreonam Cefazolin Cefepime Ceftazidime Cipro Doripenem Gentamicin Imipenem Levofloxacin Meropenem Pip-tazo Ticarcillin/clavulanate Tobramycin Trimethoprim/Sulfamethoxazole (SXT)	XDR
ARLG	1956	Acinetobacter baumanii		Intermediate resistance to aztreonam and cefepime	Intermediate resistance to beta lactams
ARLG	2195	P. aeruginosa		Aztreonam Ticarcillin-Clavulanate Intermediate resistance to Ceftazidime and Piperacillin-Tazobactam	Resistance and intermediate resistance to multiple beta-lactam antibiotics
ARLG	2210	P. aeruginosa		Highly sensitive	Mostly susceptible
ARLG	2339	P. aeruginosa	VIM	Amikacin Cefepime Ceftazidime Ceftazidime-Avibactam Ceftolozane-Tazobactam Ciprofloxacin Doripenem Gentamicin Imipenem Levofloxacin Meropenem Piperacillin-Tazobactam Ticarcillin-Clavulanate Tobramycin	XDR
ARLG	2574	K. variicola		Aztreonam Piperacillin-Tazobactam	Beta lactam resistant
ARLG	2598	E. coli		Piperacillin-tazobactam Ampicillin Ampicillin-sulbactam Ciprofloxacin Levofloxacin Cefazolin Tobramycin Ceftriaxone trimethoprim-sulfamethoxazole	MDR
ARLG	2611	E. coli		Highly sensitive to most antibiotics except colstin	Colistin resistant
ARLG	2829	E. coli	NDM-5 OXA-1 StrA StrB CatB3 floR mcr-1 aac(6')-Ib-cr arr-3 sul1 sul2 tet(A)	Ampicillin Ampicillin-sulbactam Cefazolin Cefepime Ceftazidime Ciprofloxacin Colistin Ertapenem Imipenem Levofloxacin Meropenem Piperacillin-Tazobactam	MDR
ARLG	2969	K. aerogenes			Carbapenem resistant
ARLG	2974	Enterobacter hormaechei subsp. xiangfangensis
ARLG	2975	Citrobacter werkmanii
ARLG	2976	Morganella morganii
ARLG	2977	Serratia nematodiphila
ARLG	2979	Enterobacter asburiae
ARLG	2980	Enterobacter hormaechei subsp. steigerwaltii
ARLG	3150	K. pneumoniae complex		Gentamycin, tobramycin	Aminoglycoside-resistant.
ARLG	4799	E. coli	CTX-M-14 NDM-5 OXA-1		Beta lactam resistant
ATCC	BAA 3170	E. coli	Mcr-1	Colistin	Colistin resistant
ATCC	700221	E. faecium	vanA	Vancomycin	Vancomycin resistant
ATCC	700668	E. casseliflavus	vanC-2/3	Vancomycin	Vancomycin resistant
